# A clinical-stage oncology compound selectively targets drug-resistant cancers

**DOI:** 10.1101/2025.11.26.690878

**Authors:** Kaitlin Long, Debanjan Bhattacharjee, Samuel H. Newman-Stonebraker, Simon Suhr, Brandon Q. Mercado, Emily Scheib, Anthony Tighe, Luciano Romero, Sarah L. Thompson, Erin L. Sausville, Kristen M. John, Linda Julian, Sanat Mishra, Olaf Klingbeil, Punya Gupta, Uditi Bhatt, Allen C. Gao, Sara Ricardo, Christopher R. Vakoc, Beat C. Bornhauser, Steven M. Corsello, Stephen S. Taylor, Jue Chen, Patrick L. Holland, Jason M. Sheltzer

## Abstract

Re-evaluating existing clinical compounds can uncover previously unrecognized mechanisms that reshape a drug’s therapeutic potential. The small molecule Procaspase-Activating Compound 1 (PAC-1) entered oncology testing as a proposed activator of caspase-driven apoptosis. Here, we show that PAC-1-driven cytotoxicity occurs in the absence of executioner caspase expression, demonstrating that its anti-cancer activity occurs via an alternative mechanism. We provide genetic, biochemical, and biophysical evidence demonstrating that PAC-1 functions as a highly selective iron chelator that eliminates cancer cells by disrupting iron homeostasis. Unexpectedly, we discovered that expression of the key chemotherapy-resistance pump MDR1 confers marked hypersensitivity to PAC-1 treatment. While PAC-1 is only weakly effluxed by MDR1 under basal conditions, this process is potentiated when PAC-1 is bound to iron. Consequently, PAC-1 induces progressive iron depletion and selective cytotoxicity in otherwise drug-resistant MDR1-expressing cancer cells. Together, these findings redefine PAC-1’s mechanism-of-action and establish a framework for exploiting multidrug resistance as a therapeutic vulnerability through targeted iron starvation.
