## Supplementary material for "A clinical-stage oncology compound selectively targets drug-resistant cancers": Table S1

### Sheet: Sheet1
Table S1. Crystal data and structure refinement for syn-24076.
Identification code	syn-24076
Empirical formula	C291H412Cl10Fe10N40O48
Formula weight	6151.58
Temperature	108.3(8) K
Wavelength	1.54184 Å
Crystal system	Triclinic
Space group	P`1
Unit cell dimensions	a = 22.2049(4) Å	a= 103.8690(10)°.
	b = 26.5636(4) Å	b= 96.4820(10)°.
	c = 32.0007(3) Å	g = 91.9880(10)°.
Volume	18170.6(5) Å3
Z	2
Density (calculated)	1.124 g/cm3
Absorption coefficient	4.296 mm-1
F(000)	6504
Crystal size	0.22 x 0.18 x 0.12 mm3
Crystal color and habit	black block
Diffractometer	XtaLAB Synergy, Dualflex, HyPix-Arc 100
θ range for data collection	4.475 to 66.601°.
Index ranges	-26 ≤ h ≤ 26, -31 ≤ k ≤ 31, -34 ≤ l ≤ 38
Reflections collected	192311
Independent reflections	61321 [Rint = 0.1301]
Observed reflections (I > 2σ(I))	36684
Completeness to θ = 66.601°	0.955
Absorption correction	Semi-empirical from equivalents
Max. and min. transmission	1.00000 and 0.70955
Refinement method	SHELXL 2014/7 (Sheldrick, 2015)
Data / restraints / parameters	61321 / 882 / 3327
Goodness-of-fit on F2	1.047
Final R indices [I>2σ(I)]	R1 = 0.0829, wR2 = 0.2067
R indices (all data)	R1 = 0.1265, wR2 = 0.2281
Largest diff. peak and hole	0.997 and -0.666 e•Å-3
