## Supplementary material for "A clinical-stage oncology compound selectively targets drug-resistant cancers": Table S2

### Sheet: Table S2. MDR1 screen
Drug Name	WT IC50 (µM)	MDR1-KO c6 IC50 (µM)	MDR1-KO c9 IC50 (µM)	average MDR1-KO IC50 (µM)	log2 WT IC50	log2 average MDR1-KO IC50	log2 WT IC50/log2 average MDR1-KO IC50	Rank
Paclitaxel	1.3	0.093	0.082	0.0875	0.378512	-3.51457	3.89308	1
Selumetinib	0.2	0.02	0.01	0.015	-2.32193	-6.05889	3.73697	2
Topotecan hydrochloride	1.1	0.2	0.2	0.2	0.137504	-2.32193	2.45943	3
Dactinomycin	0.006	0.001	0.002	0.0015	-7.38082	-9.38082	2	4
Valrubicin	3.3	1.2	1.3	1.25	1.72247	0.321928	1.40054	5
Pralatrexate	1	0.4	0.4	0.4	0	-1.32193	1.32193	6
Imatinib	14.9	7.5	4.5	6	3.89724	2.58496	1.31228	7
Epirubicin hydrochloride	1.2	0.6	0.4	0.5	0.263034	-1	1.26303	8
Mitoxantrone	2	0.7	1	0.85	1	-0.234465	1.23447	9
Brigatinib	8.8	4.2	5	4.6	3.1375	2.20163	0.93587	10
Etoposide	28.12	14.87	15.08	14.975	4.81352	3.90448	0.909041	11
Daunorubicin hydrochloride	1.5	0.7	1	0.85	0.584963	-0.234465	0.819428	12
Vinorelbine	1.72	1.18	0.8	0.99	0.782409	-0.0144996	0.796908	13
Doxorubicin hydrochloride	1.2	0.8	0.6	0.7	0.263034	-0.514573	0.777608	14
Thioguanine	2.8	1.8	1.6	1.7	1.48543	0.765535	0.719892	15
Vorinostat	4.9	3.1	2.9	3	2.29278	1.58496	0.707819	16
Afatinib	0.93	0.61	0.55	0.58	-0.104697	-0.785875	0.681178	17
Asciminib	19.73	12.03	13	12.515	4.30232	3.64559	0.656733	18
Idarubicin hydrochloride	0.7	0.5	0.4	0.45	-0.514573	-1.152	0.63743	19
Encorafenib	23.85	14.48	18.15	16.315	4.57592	4.02813	0.54779	20
Plicamycin	1	1	0.4	0.7	0	-0.514573	0.514573	21
Binimetinib	1	0.7	0.7	0.7	0	-0.514573	0.514573	22
NSC-758007	18.7	14.2	12.3	13.25	4.22497	3.72792	0.497046	23
Panobinostat	0.7	0.4	0.6	0.5	-0.514573	-1	0.485427	24
Romidepsin	0.7	0.6	0.5	0.55	-0.514573	-0.862496	0.347923	25
Auranofin	3.8	2.6	3.4	3	1.926	1.58496	0.341037	26
Mitomycin	4.1	3.2	3.5	3.35	2.03562	1.74416	0.291463	27
Pexidartinib	19.2	14	17.6	15.8	4.26303	3.98185	0.281182	28
Gemcitabine hydrochloride	2.6	2.5	1.8	2.15	1.37851	1.10434	0.274175	29
Erdafitinib	12	9	11	10	3.58496	3.32193	0.263034	30
Sorafenib	17.8	15.3	15.5	15.4	4.15381	3.94486	0.208947	31
Methotrexate	0.04	0.03	0.04	0.035	-4.64386	-4.8365	0.192645	32
Selinexor	0.8	0.6	0.8	0.7	-0.321928	-0.514573	0.192645	33
Belinostat	2.2	2	1.9	1.95	1.1375	0.963474	0.174029	34
Vincristine sulfate	0.9	1.1	0.5	0.8	-0.152003	-0.321928	0.169925	35
Fedratinib	2.4	2	2.4	2.2	1.26303	1.1375	0.125531	36
Triethylenemelamine	6.9	6.1	6.9	6.5	2.7866	2.70044	0.0861566	37
Venetoclax	17.8	17.5	16.2	16.85	4.15381	4.07468	0.0791286	38
Cobimetinib	1	0.9	1.1	1	0	0	0	39
Ceritinib	1.2	1.2	1.2	1.2	0.263034	0.263034	0	40
Bortezomib	0.58	0.44	0.73	0.585	-0.785875	-0.773491	-0.0123837	41
Sunitinib	5.2	5.6	5.2	5.4	2.37851	2.43296	-0.0544478	42
Crizotinib	2.4	2.3	2.8	2.55	1.26303	1.3505	-0.0874628	43
Raloxifene	11.4	12.7	12	12.35	3.51096	3.62644	-0.115477	44
Osimertinib	1.8	1.6	2.3	1.95	0.847997	0.963474	-0.115477	45
Regorafenib	12.3	12.6	14.3	13.45	3.62059	3.74953	-0.128948	46
Gilteritinib	5.6	6	6.9	6.45	2.48543	2.6893	-0.203872	47
Vandetanib	7.8	8.5	9.6	9.05	2.96347	3.17792	-0.214444	48
Ponatinib	1.2	1.4	1.4	1.4	0.263034	0.485427	-0.222392	49
Entrectinib	2.2	2.1	3.1	2.6	1.1375	1.37851	-0.241008	50
Carfilzomib	0.5	0.7	0.5	0.6	-1	-0.736966	-0.263034	51
Infigratinib	5.2	6.2	6.3	6.25	2.37851	2.64386	-0.265345	52
Copanlisib tris-HCl	0.2	0.2	0.3	0.25	-2.32193	-2	-0.321928	53
Nilotinib	5.3	6.2	7.2	6.7	2.40599	2.74416	-0.338169	54
Pacritinib	1.7	1.8	2.5	2.15	0.765535	1.10434	-0.338802	55
Bosutinib	5.6	7.2	7.7	7.45	2.48543	2.89724	-0.411814	56
6-Mercaptopurine	5.61	7.76	7.51	7.635	2.488	2.93263	-0.444627	57
Lapatinib	6.2	7.4	10	8.7	2.63227	3.12102	-0.488747	58
Omacetaxine mepesuccinate	0.7	0.9	1.1	1	-0.514573	0	-0.514573	59
Dacomitinib	3.7	5.2	5.4	5.3	1.88753	2.40599	-0.518467	60
Cabozantinib	8.8	11.9	14	12.95	3.1375	3.69488	-0.557377	61
Mechlorethamine hydrochloride	7.4	11.7	10.5	11.1	2.88753	3.47249	-0.584963	62
Abemaciclib	0.7	1	1.2	1.1	-0.514573	0.137504	-0.652077	63
Trametinib	0.5	0.7	0.9	0.8	-1	-0.321928	-0.678072	64
Trilaciclib	3.8	5.7	6.6	6.15	1.926	2.62059	-0.694587	65
Ixazomib citrate	0.6	1	1	1	-0.736966	0	-0.736966	66
Avapritinib	5.3	8.8	9.1	8.95	2.40599	3.16189	-0.755895	67
NSC-758244	4.4	6.8	8.3	7.55	2.1375	2.91648	-0.778973	68
Tamoxifen	8.46	13.66	15.84	14.75	3.08066	3.88264	-0.801985	69
Teniposide	0.002	0.003	0.004	0.0035	-8.96578	-8.15843	-0.807355	70
Vinblastine	0.58	1.06	1.01	1.035	-0.785875	0.0496308	-0.835506	71
Pralsetinib	9.6	17.5	18.4	17.95	3.26303	4.16591	-0.902878	72
PAC-1	2.3	7.2	7.5	7.35	1.20163	2.87774	-1.67611	73
