## Supplementary material for "A clinical-stage oncology compound selectively targets drug-resistant cancers": Table S3

### Sheet: Table S3
	Table S3. Reagents used in this study
	Table S3A. gRNA sequences
	Table S3B. Antibodies
	Table S3C. Primers
	Table S3D. Compounds

### Sheet: S3A - gRNA
gRNA target	Sequence	Genomic Target (hg38)	Parental Plasmid (Addgene #)
Rosa26	ACAGCAAGTTGTCTAACCCG	chr3:395266	124774
Caspase-3	TACCCGGGTTAACCGAAAGG	chr4:184629382	108099
Caspase-6	CAAAGCAATCGGCATCTGCG	chr4:109694682	65656
Caspase-7	CGGAACAGACAAAGATGCCG	chr10:113721684	65656
ABCB1 (fusion)	TAGTAAGCCCAGGAACGACG	chr7:87257033	124770
SLC25A40 (fusion)	ACCATCTTCAGTGCAGTCGA	chr7:87503529	124770

### Sheet: S3B - antibodies
Antibody	Supplier	Catalogue Number	Dilution
Alpha Tubulin	Sigma Aldrich	T6199	1:1000
Caspase 3	Santa Cruz	sc-56052	1:1000
Caspase 3	Santa Cruz	sc-7272	1:1000
Caspase 6	Cell Signaling Technology	9762T	1:1000
Caspase 6	Santa Cruz	sc-377393	1:750
Caspase 7	Cell Signaling Technology	9492T	1:1000
Caspase 7	Santa Cruz	sc-56063	1:1000
Cleaved PARP	Cell Signaling Technology	5625S	1:1000
GAPDH	Santa Cruz	365062	1:1000
MDR1	Cell Signaling Technology	13978	1:1000

### Sheet: S3C - primers
Primer name	Sequence
ABCB1_forward_1	TTGCTGCTTACATTCAGGTTTCA
ABCB1_forward_2	GGGAGCTTAACACCCGACTTA
ABCB1_reverse_1	AGCCTATCTCCTGTCGCATTA
ABCB1_reverse_2	GCCAAAATCACAAGGGTTAGCTT
ABCC1_forward_1	CTCTATCTCTCCCGACATGACC
ABCC1_forward_2	GTCGGGGCATATTCCTGGC
ABCC1_reverse_1	AGCAGACGATCCACAGCAAAA
ABCC1_reverse_2	CTGAAGACTGAACTCCCTTCCT
ABCG2_forward_1	CAGGTGGAGGCAAATCTTCGT
ABCG2_forward_2	ACGAACGGATTAACAGGGTCA
ABCG2_reverse_1	ACCCTGTTAATCCGTTCGTTTT
ABCG2_reverse_2	CTCCAGACACACCACGGAT
GAPDH_forward_1	TGCACCACCAACTGCTTAGC
GAPDH_reverse_1	GGCATGGACTGTGGTCATGAG
NDRG1_forward_1	CTCCTGCAAGAGTTTGATGTCC
NDRG1_forward_2	CCAACAAAGACCACTCTCCTC
NDRG1_reverse_1	TCATGCCGATGTCATGGTAGG
NDRG1_reverse_2	CCATGCCCTGCACGAAGTA

### Sheet: S3D - drugs
Compound name	Supplier	Catalog No.
1541-B	MedChemExpress	HY-10131
Deferasirox	MedChemExpress	HY-17359
Doxorubicin	Selleck Chemicals	S1208
PAC-1	MedChemExpress	HY-13523
PAC-1a	MolPort	002-573-597
PAC-2	MolPort	001-799-885
Paclitaxel	MedChemExpress	HY-B0015
Tariquidar	MedChemExpress	HY-10550
Tepoxalin	MedChemExpress	HY-13219
TPEN	MedChemExpress	HY-100202
Zosuquidar	MedChemExpress	HY-15255
